# Large-scale discovery of neural enhancers for cis-regulation therapies

**DOI:** 10.1101/2025.11.04.686611

**Authors:** Troy A. McDiarmid, Nicholas F. Page, Florence M. Chardon, Riza M. Daza, George T. Chen, Michael Kosicki, Lucas M. James, Hannah C. Nourie, Dianne Laboy-Cintrón, Arthur S. Lee, Paula Vij, Diego Calderon, Jean-Benoît Lalanne, Beth K. Martin, Kyle Fink, Michael E. Talkowski, Alysson R. Muotri, Benjamin D. Philpot, Len A. Pennacchio, Daniel H. Geschwind, Stephan J. Sanders, Nadav Ahituv, Jay Shendure

## Abstract

CRISPR-based gene activation (CRISPRa) has emerged as a promising therapeutic approach for neurodevelopmental disorders (NDD) caused by haploinsufficiency. However, scaling this *cis*-regulatory therapy (CRT) paradigm requires pinpointing which candidate *cis*-regulatory elements (cCREs) are active in human neurons, and which can be targeted with CRISPRa to yield specific and therapeutic levels of target gene upregulation. Here, we combine Massively Parallel Reporter Assays (MPRAs) and a multiplex single cell CRISPRa screen to discover functional human neural enhancers whose CRISPRa targeting yields specific upregulation of NDD risk genes. First, we tested 5,425 candidate neuronal enhancers with MPRA, identifying 2,422 that are active in human neurons. Selected cCREs also displayed specific, autonomous *in vivo* activity in the developing mouse central nervous system. Next, we applied multiplex single-cell CRISPRa screening with 15,643 gRNAs to test all MPRA-prioritized cCREs and 761 promoters of NDD genes in their endogenous genomic contexts. We identified hundreds of promoter- and enhancer-targeting CRISPRa gRNAs that upregulated 200 of the 337 NDD genes in human neurons, including 91 novel enhancer-gene pairs. Finally, we confirmed that several of the CRISPRa gRNAs identified here demonstrated selective and therapeutically relevant upregulation of *SCN2A, CHD8, CTNND2* and *TCF4* when delivered virally to patient cell lines, human cerebral organoids, and a humanized mouse model of *hTcf4*. Our results provide a comprehensive resource of active, target-linked human neural enhancers for NDD genes and corresponding gRNA reagents for CRT development. More broadly, this work advances understanding of neural gene regulation and establishes a generalizable strategy for discovering CRT gRNA candidates across cell types and haploinsufficient disorders.
