## Supplementary material for "Large-scale discovery of neural enhancers for cis-regulation therapies": Table S6

Experiment_ID	Date	Species	Cell_Line	Parent_Cell_Line	Cell_Type	Sex	Batch_Number	Genotype	CRISPRa_Expression_Method	CRISPRa_Expression_Vector	gRNA_Delivery_Method	gRNA_Backbone	CRISPRa_Target_Gene	gRNA_ID	Infection_Date	Havest_Day	Transfection_Replicate	TBP_Ct	B-ACTIN_Ct	SCN2A_Ct	CHD8_Ct	CTNND2_Ct	TCF4_Ct	H2B	Eif4a2_ct	Luminescence
H66_B2_D100+1m	20241017	Human	H66	H66	Cortical_Organoid	Unknown	2	WT	Constitutive	dCas9-EP300	Lentivirus	pLV-U6-gRNA-UbC-eGFP-P2A-Bsr	GFP	NA	D100	1MPI	1	25.9217005858805	NA	27.4034895946283	24.592303531147	NA	NA	NA	NA	NA
H66_B2_D100+1m	20241017	Human	H66	H66	Cortical_Organoid	Unknown	2	WT	Constitutive	dCas9-EP300	Lentivirus	pLV-U6-gRNA-UbC-eGFP-P2A-Bsr	GFP	NA	D100	1MPI	2	25.7110353805141	NA	27.722672641747	24.6721517863625	NA	NA	NA	NA	NA
H66_B2_D100+1m	20241017	Human	H66	H66	Cortical_Organoid	Unknown	2	WT	Constitutive	dCas9-EP300	Lentivirus	pLV-U6-gRNA-UbC-eGFP-P2A-Bsr	GFP	NA	D100	1MPI	3	24.6088103533405	NA	26.9418732327672	24.0613708255145	NA	NA	NA	NA	NA
H66_B2_D100+1m	20241017	Human	H66	H66	Cortical_Organoid	Unknown	2	WT	Constitutive	dCas9-EP300	Lentivirus	lentiGuide-Hygro-dTomato	SCN2A	5432	D100	1MPI	1	25.7781728206244	NA	27.3529436490786	NA	NA	NA	NA	NA	NA
H66_B2_D100+1m	20241017	Human	H66	H66	Cortical_Organoid	Unknown	2	WT	Constitutive	dCas9-EP300	Lentivirus	lentiGuide-Hygro-dTomato	SCN2A	5432	D100	1MPI	2	26.0216998535685	NA	27.4700292837673	NA	NA	NA	NA	NA	NA
H66_B2_D100+1m	20241017	Human	H66	H66	Cortical_Organoid	Unknown	2	WT	Constitutive	dCas9-EP300	Lentivirus	lentiGuide-Hygro-dTomato	SCN2A	5432	D100	1MPI	3	25.4824894605409	NA	26.7530021564524	NA	NA	NA	NA	NA	NA
H66_B2_D100+1m	20241017	Human	H66	H66	Cortical_Organoid	Unknown	2	WT	Constitutive	dCas9-EP300	Lentivirus	lentiGuide-Hygro-dTomato	SCN2A	11993	D100	1MPI	1	26.2907488806199	NA	27.1866058731109	NA	NA	NA	NA	NA	NA
H66_B2_D100+1m	20241017	Human	H66	H66	Cortical_Organoid	Unknown	2	WT	Constitutive	dCas9-EP300	Lentivirus	lentiGuide-Hygro-dTomato	SCN2A	11993	D100	1MPI	2	26.1728568289478	NA	26.8465251567085	NA	NA	NA	NA	NA	NA
H66_B2_D100+1m	20241017	Human	H66	H66	Cortical_Organoid	Unknown	2	WT	Constitutive	dCas9-EP300	Lentivirus	lentiGuide-Hygro-dTomato	SCN2A	11993	D100	1MPI	3	25.7901484736873	NA	26.5067589470866	NA	NA	NA	NA	NA	NA
KOLF_B2_D25+1m	20241122	Human	1F	KOLF2.2J	Cortical_Organoid	Male	2	CHD8_Het	Dual_Infection	dCas9-EP300	Lentivirus	pLV-U6-gRNA-UbC-eGFP-P2A-Bsr	GFP	NA	D25	1MPI	1	27.1572193186878	NA	NA	27.9848745371728	NA	NA	NA	NA	NA
KOLF_B2_D25+1m	20241122	Human	1F	KOLF2.2J	Cortical_Organoid	Male	2	CHD8_Het	Dual_Infection	dCas9-EP300	Lentivirus	pLV-U6-gRNA-UbC-eGFP-P2A-Bsr	GFP	NA	D25	1MPI	2	27.4692706408971	NA	NA	28.0237739913929	NA	NA	NA	NA	NA
KOLF_B2_D25+1m	20241122	Human	1F	KOLF2.2J	Cortical_Organoid	Male	2	CHD8_Het	Dual_Infection	dCas9-EP300	Lentivirus	pLV-U6-gRNA-UbC-eGFP-P2A-Bsr	GFP	NA	D25	1MPI	3	27.380324587887	NA	NA	28.1560140653117	NA	NA	NA	NA	NA
KOLF_B2_D25+1m	20241122	Human	1F	KOLF2.2J	Cortical_Organoid	Male	2	CHD8_Het	Dual_Infection	dCas9-EP300	Lentivirus	lentiGuide-Hygro-dTomato	CHD8	12941	D25	1MPI	1	26.2113241564249	NA	NA	25.3822372007748	NA	NA	NA	NA	NA
KOLF_B2_D25+1m	20241122	Human	1F	KOLF2.2J	Cortical_Organoid	Male	2	CHD8_Het	Dual_Infection	dCas9-EP300	Lentivirus	lentiGuide-Hygro-dTomato	CHD8	12941	D25	1MPI	2	26.0146871797168	NA	NA	25.2544540524221	NA	NA	NA	NA	NA
KOLF_B2_D25+1m	20241122	Human	1F	KOLF2.2J	Cortical_Organoid	Male	2	CHD8_Het	Dual_Infection	dCas9-EP300	Lentivirus	lentiGuide-Hygro-dTomato	CHD8	12941	D25	1MPI	3	25.9618277998844	NA	NA	25.088149432137	NA	NA	NA	NA	NA
KOLF_1F_B1_D25+1m	20241216	Human	1F	KOLF2.2J	Cortical_Organoid	Male	1	CHD8_Het	Dual_Infection	dCas9-EP300	Lentivirus	pLV-U6-gRNA-UbC-eGFP-P2A-Bsr	GFP	NA	D25	1MPI	1	25.4136477444033	NA	NA	24.1840562616673	NA	NA	NA	NA	NA
KOLF_1F_B1_D25+1m	20241216	Human	1F	KOLF2.2J	Cortical_Organoid	Male	1	CHD8_Het	Dual_Infection	dCas9-EP300	Lentivirus	pLV-U6-gRNA-UbC-eGFP-P2A-Bsr	GFP	NA	D25	1MPI	2	25.4291122318653	NA	NA	24.1039191296387	NA	NA	NA	NA	NA
KOLF_1F_B1_D25+1m	20241216	Human	1F	KOLF2.2J	Cortical_Organoid	Male	1	CHD8_Het	Dual_Infection	dCas9-EP300	Lentivirus	pLV-U6-gRNA-UbC-eGFP-P2A-Bsr	GFP	NA	D25	1MPI	3	25.2858852815736	NA	NA	23.7126452126281	NA	NA	NA	NA	NA
KOLF_1F_B1_D25+1m	20241216	Human	1F	KOLF2.2J	Cortical_Organoid	Male	1	CHD8_Het	Dual_Infection	dCas9-EP300	Lentivirus	lentiGuide-Hygro-dTomato	CHD8	12941	D25	1MPI	1	26.2454610502088	NA	NA	24.2532636810159	NA	NA	NA	NA	NA
KOLF_1F_B1_D25+1m	20241216	Human	1F	KOLF2.2J	Cortical_Organoid	Male	1	CHD8_Het	Dual_Infection	dCas9-EP300	Lentivirus	lentiGuide-Hygro-dTomato	CHD8	12941	D25	1MPI	2	26.2684832407347	NA	NA	24.208659281378	NA	NA	NA	NA	NA
KOLF_1F_B1_D25+1m	20241216	Human	1F	KOLF2.2J	Cortical_Organoid	Male	1	CHD8_Het	Dual_Infection	dCas9-EP300	Lentivirus	lentiGuide-Hygro-dTomato	CHD8	12941	D25	1MPI	3	26.1970197093131	NA	NA	23.9619649376989	NA	NA	NA	NA	NA
SCN2A_HEK293T	20240502	Human	HEK293T_dCas9-VP64	HEK293T	HEK293T	Female	1	WT	Constitutive	lenti-EF1a-dCas9-VP64-Puro	NA	NA	NA	NA	D8	D11	1	NA	16.63068389892578	26.917705535888672	NA	NA	NA	NA	NA	NA
SCN2A_HEK293T	20240502	Human	HEK293T_dCas9-VP64	HEK293T	HEK293T	Female	1	WT	Constitutive	lenti-EF1a-dCas9-VP64-Puro	NA	NA	NA	NA	D8	D11	2	NA	16.49049186706543	26.963459014892578	NA	NA	NA	NA	NA	NA
SCN2A_HEK293T	20240502	Human	HEK293T_dCas9-VP64	HEK293T	HEK293T	Female	1	WT	Constitutive	lenti-EF1a-dCas9-VP64-Puro	NA	NA	NA	NA	D8	D11	3	NA	16.60070037841797	27.195276260375977	NA	NA	NA	NA	NA	NA
SCN2A_HEK293T	20240502	Human	HEK293T_dCas9-VP64	HEK293T	HEK293T	Female	1	WT	Constitutive	lenti-EF1a-dCas9-VP64-Puro	Lentivirus	lentiGuide-Hygro-dTomato	SCN2A	11993	D8	D11	1	NA	16.19194221496582	26.453392028808594	NA	NA	NA	NA	NA	NA
SCN2A_HEK293T	20240502	Human	HEK293T_dCas9-VP64	HEK293T	HEK293T	Female	1	WT	Constitutive	lenti-EF1a-dCas9-VP64-Puro	Lentivirus	lentiGuide-Hygro-dTomato	SCN2A	11993	D8	D11	2	NA	17.656570434570312	27.353721618652344	NA	NA	NA	NA	NA	NA
SCN2A_HEK293T	20240502	Human	HEK293T_dCas9-VP64	HEK293T	HEK293T	Female	1	WT	Constitutive	lenti-EF1a-dCas9-VP64-Puro	Lentivirus	lentiGuide-Hygro-dTomato	SCN2A	11993	D8	D11	3	NA	16.43541717529297	26.428760528564453	NA	NA	NA	NA	NA	NA
SCN2A_HEK293T	20240502	Human	HEK293T_dCas9-VP64	HEK293T	HEK293T	Female	1	WT	Constitutive	lenti-EF1a-dCas9-VP64-Puro	Lentivirus	lentiGuide-Hygro-dTomato	SCN2A	5432	D8	D11	1	NA	16.383495330810547	27.05560302734375	NA	NA	NA	NA	NA	NA
SCN2A_HEK293T	20240502	Human	HEK293T_dCas9-VP64	HEK293T	HEK293T	Female	1	WT	Constitutive	lenti-EF1a-dCas9-VP64-Puro	Lentivirus	lentiGuide-Hygro-dTomato	SCN2A	5432	D8	D11	2	NA	16.381216049194336	27.12790298461914	NA	NA	NA	NA	NA	NA
SCN2A_HEK293T	20240502	Human	HEK293T_dCas9-VP64	HEK293T	HEK293T	Female	1	WT	Constitutive	lenti-EF1a-dCas9-VP64-Puro	Lentivirus	lentiGuide-Hygro-dTomato	SCN2A	5432	D8	D11	3	NA	16.025318145751953	25.789112091064453	NA	NA	NA	NA	NA	NA
SCN2A_HEK293T	20240502	Human	HEK293T_dCas9-VP64	HEK293T	HEK293T	Female	2	WT	Constitutive	lenti-EF1a-dCas9-VP64-Puro	NA	NA	NA	NA	D8	D11	1	NA	16.76314926147461	29.37710189819336	NA	NA	NA	NA	NA	NA
SCN2A_HEK293T	20240502	Human	HEK293T_dCas9-VP64	HEK293T	HEK293T	Female	2	WT	Constitutive	lenti-EF1a-dCas9-VP64-Puro	NA	NA	NA	NA	D8	D11	2	NA	17.132553100585938	29.809396743774414	NA	NA	NA	NA	NA	NA
SCN2A_HEK293T	20240502	Human	HEK293T_dCas9-VP64	HEK293T	HEK293T	Female	2	WT	Constitutive	lenti-EF1a-dCas9-VP64-Puro	NA	NA	NA	NA	D8	D11	3	NA	16.94759750366211	29.232807159423828	NA	NA	NA	NA	NA	NA
SCN2A_HEK293T	20240502	Human	HEK293T_dCas9-VP64	HEK293T	HEK293T	Female	2	WT	Constitutive	lenti-EF1a-dCas9-VP64-Puro	Lentivirus	lentiGuide-Hygro-dTomato	SCN2A	11993	D8	D11	1	NA	17.313404083251953	29.443191528320312	NA	NA	NA	NA	NA	NA
SCN2A_HEK293T	20240502	Human	HEK293T_dCas9-VP64	HEK293T	HEK293T	Female	2	WT	Constitutive	lenti-EF1a-dCas9-VP64-Puro	Lentivirus	lentiGuide-Hygro-dTomato	SCN2A	11993	D8	D11	2	NA	17.193649291992188	29.695480346679688	NA	NA	NA	NA	NA	NA
SCN2A_HEK293T	20240502	Human	HEK293T_dCas9-VP64	HEK293T	HEK293T	Female	2	WT	Constitutive	lenti-EF1a-dCas9-VP64-Puro	Lentivirus	lentiGuide-Hygro-dTomato	SCN2A	11993	D8	D11	3	NA	17.53509521484375	29.640880584716797	NA	NA	NA	NA	NA	NA
SCN2A_HEK293T	20240502	Human	HEK293T_dCas9-VP64	HEK293T	HEK293T	Female	2	WT	Constitutive	lenti-EF1a-dCas9-VP64-Puro	Lentivirus	lentiGuide-Hygro-dTomato	SCN2A	5432	D8	D11	1	NA	17.59625816345215	29.39960289001465	NA	NA	NA	NA	NA	NA
SCN2A_HEK293T	20240502	Human	HEK293T_dCas9-VP64	HEK293T	HEK293T	Female	2	WT	Constitutive	lenti-EF1a-dCas9-VP64-Puro	Lentivirus	lentiGuide-Hygro-dTomato	SCN2A	5432	D8	D11	2	NA	17.440122604370117	29.365680694580078	NA	NA	NA	NA	NA	NA
SCN2A_HEK293T	20240502	Human	HEK293T_dCas9-VP64	HEK293T	HEK293T	Female	2	WT	Constitutive	lenti-EF1a-dCas9-VP64-Puro	Lentivirus	lentiGuide-Hygro-dTomato	SCN2A	5432	D8	D11	3	NA	17.527658462524414	29.295644760131836	NA	NA	NA	NA	NA	NA
CHD8_HEK293T	20240501	Human	HEK293T_dCas9-VP64	HEK293T	HEK293T	Female	1	WT	Constitutive	lenti-EF1a-dCas9-VP64-Puro	NA	NA	NA	NA	D8	D11	1	NA	16.246994018554688	NA	21.720008850097656	NA	NA	NA	NA	NA
CHD8_HEK293T	20240501	Human	HEK293T_dCas9-VP64	HEK293T	HEK293T	Female	1	WT	Constitutive	lenti-EF1a-dCas9-VP64-Puro	NA	NA	NA	NA	D8	D11	2	NA	16.1735782623291	NA	21.81332778930664	NA	NA	NA	NA	NA
CHD8_HEK293T	20240501	Human	HEK293T_dCas9-VP64	HEK293T	HEK293T	Female	1	WT	Constitutive	lenti-EF1a-dCas9-VP64-Puro	NA	NA	NA	NA	D8	D11	3	NA	16.406105041503906	NA	21.901805877685547	NA	NA	NA	NA	NA
CHD8_HEK293T	20240501	Human	HEK293T_dCas9-VP64	HEK293T	HEK293T	Female	1	WT	Constitutive	lenti-EF1a-dCas9-VP64-Puro	Lentivirus	lentiGuide-Hygro-dTomato	CHD8	12941	D8	D11	1	NA	16.912006378173828	NA	21.785329818725586	NA	NA	NA	NA	NA
CHD8_HEK293T	20240501	Human	HEK293T_dCas9-VP64	HEK293T	HEK293T	Female	1	WT	Constitutive	lenti-EF1a-dCas9-VP64-Puro	Lentivirus	lentiGuide-Hygro-dTomato	CHD8	12941	D8	D11	2	NA	16.644760131835938	NA	21.533992767333984	NA	NA	NA	NA	NA
CHD8_HEK293T	20240501	Human	HEK293T_dCas9-VP64	HEK293T	HEK293T	Female	1	WT	Constitutive	lenti-EF1a-dCas9-VP64-Puro	Lentivirus	lentiGuide-Hygro-dTomato	CHD8	12941	D8	D11	3	NA	16.591312408447266	NA	21.74321746826172	NA	NA	NA	NA	NA
CHD8_HEK293T	20240610	Human	HEK293T_dCas9-VP64	HEK293T	HEK293T	Female	2	WT	Constitutive	lenti-EF1a-dCas9-VP64-Puro	NA	NA	NA	NA	D8	D11	1	NA	17.520462036132812	NA	22.208396911621094	NA	NA	NA	NA	NA
CHD8_HEK293T	20240610	Human	HEK293T_dCas9-VP64	HEK293T	HEK293T	Female	2	WT	Constitutive	lenti-EF1a-dCas9-VP64-Puro	NA	NA	NA	NA	D8	D11	2	NA	17.474756240844727	NA	22.418481826782227	NA	NA	NA	NA	NA
CHD8_HEK293T	20240610	Human	HEK293T_dCas9-VP64	HEK293T	HEK293T	Female	2	WT	Constitutive	lenti-EF1a-dCas9-VP64-Puro	NA	NA	NA	NA	D8	D11	3	NA	17.23724365234375	NA	21.935243606567383	NA	NA	NA	NA	NA
CHD8_HEK293T	20240610	Human	HEK293T_dCas9-VP64	HEK293T	HEK293T	Female	2	WT	Constitutive	lenti-EF1a-dCas9-VP64-Puro	Lentivirus	lentiGuide-Hygro-dTomato	CHD8	12941	D8	D11	1	NA	17.773338317871094	NA	22.089420318603516	NA	NA	NA	NA	NA
CHD8_HEK293T	20240610	Human	HEK293T_dCas9-VP64	HEK293T	HEK293T	Female	2	WT	Constitutive	lenti-EF1a-dCas9-VP64-Puro	Lentivirus	lentiGuide-Hygro-dTomato	CHD8	12941	D8	D11	2	NA	17.568140029907227	NA	22.045379638671875	NA	NA	NA	NA	NA
CHD8_HEK293T	20240610	Human	HEK293T_dCas9-VP64	HEK293T	HEK293T	Female	2	WT	Constitutive	lenti-EF1a-dCas9-VP64-Puro	Lentivirus	lentiGuide-Hygro-dTomato	CHD8	12941	D8	D11	3	NA	17.30331802368164	NA	21.737220764160156	NA	NA	NA	NA	NA
CTNND2_HEK293T	20240702	Human	HEK293T	HEK293T	HEK293T	Female	1	WT	All_in_One	pLV_hU6-gRNA_hUbC-VP64-dCas9-VP64-T2A-GFP	Lentivirus	pLV_hU6-gRNA_hUbC-VP64-dCas9-VP64-T2A-GFP	Scrambled	NA	D2	D5	1	NA	16.835111618041992	NA	NA	31.354408264160156	NA	NA	NA	NA
CTNND2_HEK293T	20240702	Human	HEK293T	HEK293T	HEK293T	Female	1	WT	All_in_One	pLV_hU6-gRNA_hUbC-VP64-dCas9-VP64-T2A-GFP	Lentivirus	pLV_hU6-gRNA_hUbC-VP64-dCas9-VP64-T2A-GFP	Scrambled	NA	D2	D5	2	NA	16.99135971069336	NA	NA	31.609973907470703	NA	NA	NA	NA
CTNND2_HEK293T	20240702	Human	HEK293T	HEK293T	HEK293T	Female	1	WT	All_in_One	pLV_hU6-gRNA_hUbC-VP64-dCas9-VP64-T2A-GFP	Lentivirus	pLV_hU6-gRNA_hUbC-VP64-dCas9-VP64-T2A-GFP	Scrambled	NA	D2	D5	3	NA	16.883155822753906	NA	NA	31.47833824157715	NA	NA	NA	NA
CTNND2_HEK293T	20240702	Human	HEK293T	HEK293T	HEK293T	Female	1	WT	All_in_One	pLV_hU6-gRNA_hUbC-VP64-dCas9-VP64-T2A-GFP	Lentivirus	pLV_hU6-gRNA_hUbC-VP64-dCas9-VP64-T2A-GFP	CTNND2	12993	D2	D5	1	NA	16.78030014038086	NA	NA	29.576353073120117	NA	NA	NA	NA
CTNND2_HEK293T	20240702	Human	HEK293T	HEK293T	HEK293T	Female	1	WT	All_in_One	pLV_hU6-gRNA_hUbC-VP64-dCas9-VP64-T2A-GFP	Lentivirus	pLV_hU6-gRNA_hUbC-VP64-dCas9-VP64-T2A-GFP	CTNND2	12993	D2	D5	2	NA	16.918123245239258	NA	NA	29.143674850463867	NA	NA	NA	NA
CTNND2_HEK293T	20240702	Human	HEK293T	HEK293T	HEK293T	Female	1	WT	All_in_One	pLV_hU6-gRNA_hUbC-VP64-dCas9-VP64-T2A-GFP	Lentivirus	pLV_hU6-gRNA_hUbC-VP64-dCas9-VP64-T2A-GFP	CTNND2	12993	D2	D5	3	NA	16.82125473022461	NA	NA	29.080490112304688	NA	NA	NA	NA
CTNND2_HEK293T	20240702	Human	HEK293T	HEK293T	HEK293T	Female	1	WT	All_in_One	pLV_hU6-gRNA_hUbC-VP64-dCas9-VP64-T2A-GFP	Lentivirus	pLV_hU6-gRNA_hUbC-VP64-dCas9-VP64-T2A-GFP	CTNND2	7155	D2	D5	1	NA	16.73750877380371	NA	NA	31.646804809570312	NA	NA	NA	NA
CTNND2_HEK293T	20240702	Human	HEK293T	HEK293T	HEK293T	Female	1	WT	All_in_One	pLV_hU6-gRNA_hUbC-VP64-dCas9-VP64-T2A-GFP	Lentivirus	pLV_hU6-gRNA_hUbC-VP64-dCas9-VP64-T2A-GFP	CTNND2	7155	D2	D5	2	NA	16.80447006225586	NA	NA	31.949264526367188	NA	NA	NA	NA
CTNND2_HEK293T	20240702	Human	HEK293T	HEK293T	HEK293T	Female	1	WT	All_in_One	pLV_hU6-gRNA_hUbC-VP64-dCas9-VP64-T2A-GFP	Lentivirus	pLV_hU6-gRNA_hUbC-VP64-dCas9-VP64-T2A-GFP	CTNND2	7155	D2	D5	3	NA	17.038164138793945	NA	NA	31.718311309814453	NA	NA	NA	NA
CTNND2_HEK293T	20240702	Human	HEK293T	HEK293T	HEK293T	Female	1	WT	All_in_One	pLV_hU6-gRNA_hUbC-VP64-dCas9-VP64-T2A-GFP	Lentivirus	pLV_hU6-gRNA_hUbC-VP64-dCas9-VP64-T2A-GFP	CTNND2	7196	D2	D5	1	NA	16.71590232849121	NA	NA	32.152442932128906	NA	NA	NA	NA
CTNND2_HEK293T	20240702	Human	HEK293T	HEK293T	HEK293T	Female	1	WT	All_in_One	pLV_hU6-gRNA_hUbC-VP64-dCas9-VP64-T2A-GFP	Lentivirus	pLV_hU6-gRNA_hUbC-VP64-dCas9-VP64-T2A-GFP	CTNND2	7196	D2	D5	2	NA	16.702816009521484	NA	NA	32.45531463623047	NA	NA	NA	NA
CTNND2_HEK293T	20240702	Human	HEK293T	HEK293T	HEK293T	Female	1	WT	All_in_One	pLV_hU6-gRNA_hUbC-VP64-dCas9-VP64-T2A-GFP	Lentivirus	pLV_hU6-gRNA_hUbC-VP64-dCas9-VP64-T2A-GFP	CTNND2	7196	D2	D5	3	NA	16.74373435974121	NA	NA	31.910289764404297	NA	NA	NA	NA
CTNND2_HEK293T	20250424	Human	HEK293T	HEK293T	HEK293T	Female	2	WT	All_in_One	pLV_hU6-gRNA_hUbC-VP64-dCas9-VP64-T2A-GFP	Lentivirus	pLV_hU6-gRNA_hUbC-VP64-dCas9-VP64-T2A-GFP	Scrambled	NA	D2	D5	1	NA	14.978479	NA	NA	32.07102	NA	NA	NA	NA
CTNND2_HEK293T	20250424	Human	HEK293T	HEK293T	HEK293T	Female	2	WT	All_in_One	pLV_hU6-gRNA_hUbC-VP64-dCas9-VP64-T2A-GFP	Lentivirus	pLV_hU6-gRNA_hUbC-VP64-dCas9-VP64-T2A-GFP	Scrambled	NA	D2	D5	2	NA	14.848089	NA	NA	32.01575	NA	NA	NA	NA
CTNND2_HEK293T	20250424	Human	HEK293T	HEK293T	HEK293T	Female	2	WT	All_in_One	pLV_hU6-gRNA_hUbC-VP64-dCas9-VP64-T2A-GFP	Lentivirus	pLV_hU6-gRNA_hUbC-VP64-dCas9-VP64-T2A-GFP	Scrambled	NA	D2	D5	3	NA	14.557528	NA	NA	31.809189	NA	NA	NA	NA
CTNND2_HEK293T	20250424	Human	HEK293T	HEK293T	HEK293T	Female	2	WT	All_in_One	pLV_hU6-gRNA_hUbC-VP64-dCas9-VP64-T2A-GFP	Lentivirus	pLV_hU6-gRNA_hUbC-VP64-dCas9-VP64-T2A-GFP	CTNND2	12993	D2	D5	1	NA	14.962647	NA	NA	30.249825	NA	NA	NA	NA
CTNND2_HEK293T	20250424	Human	HEK293T	HEK293T	HEK293T	Female	2	WT	All_in_One	pLV_hU6-gRNA_hUbC-VP64-dCas9-VP64-T2A-GFP	Lentivirus	pLV_hU6-gRNA_hUbC-VP64-dCas9-VP64-T2A-GFP	CTNND2	12993	D2	D5	2	NA	14.905151	NA	NA	30.586273	NA	NA	NA	NA
CTNND2_HEK293T	20250424	Human	HEK293T	HEK293T	HEK293T	Female	2	WT	All_in_One	pLV_hU6-gRNA_hUbC-VP64-dCas9-VP64-T2A-GFP	Lentivirus	pLV_hU6-gRNA_hUbC-VP64-dCas9-VP64-T2A-GFP	CTNND2	12993	D2	D5	3	NA	14.449071	NA	NA	30.263105	NA	NA	NA	NA
CTNND2_HEK293T	20250424	Human	HEK293T	HEK293T	HEK293T	Female	2	WT	All_in_One	pLV_hU6-gRNA_hUbC-VP64-dCas9-VP64-T2A-GFP	Lentivirus	pLV_hU6-gRNA_hUbC-VP64-dCas9-VP64-T2A-GFP	CTNND2	7155	D2	D5	1	NA	14.941473	NA	NA	31.791273	NA	NA	NA	NA
CTNND2_HEK293T	20250424	Human	HEK293T	HEK293T	HEK293T	Female	2	WT	All_in_One	pLV_hU6-gRNA_hUbC-VP64-dCas9-VP64-T2A-GFP	Lentivirus	pLV_hU6-gRNA_hUbC-VP64-dCas9-VP64-T2A-GFP	CTNND2	7155	D2	D5	2	NA	14.965136	NA	NA	31.706799	NA	NA	NA	NA
CTNND2_HEK293T	20250424	Human	HEK293T	HEK293T	HEK293T	Female	2	WT	All_in_One	pLV_hU6-gRNA_hUbC-VP64-dCas9-VP64-T2A-GFP	Lentivirus	pLV_hU6-gRNA_hUbC-VP64-dCas9-VP64-T2A-GFP	CTNND2	7155	D2	D5	3	NA	14.848879	NA	NA	31.98486	NA	NA	NA	NA
CTNND2_HEK293T	20250424	Human	HEK293T	HEK293T	HEK293T	Female	2	WT	All_in_One	pLV_hU6-gRNA_hUbC-VP64-dCas9-VP64-T2A-GFP	Lentivirus	pLV_hU6-gRNA_hUbC-VP64-dCas9-VP64-T2A-GFP	CTNND2	7196	D2	D5	1	NA	15.2552395	NA	NA	32.25702	NA	NA	NA	NA
CTNND2_HEK293T	20250424	Human	HEK293T	HEK293T	HEK293T	Female	2	WT	All_in_One	pLV_hU6-gRNA_hUbC-VP64-dCas9-VP64-T2A-GFP	Lentivirus	pLV_hU6-gRNA_hUbC-VP64-dCas9-VP64-T2A-GFP	CTNND2	7196	D2	D5	2	NA	15.329119	NA	NA	32.338398	NA	NA	NA	NA
CTNND2_HEK293T	20250424	Human	HEK293T	HEK293T	HEK293T	Female	2	WT	All_in_One	pLV_hU6-gRNA_hUbC-VP64-dCas9-VP64-T2A-GFP	Lentivirus	pLV_hU6-gRNA_hUbC-VP64-dCas9-VP64-T2A-GFP	CTNND2	7196	D2	D5	3	NA	15.199051	NA	NA	31.973557	NA	NA	NA	NA
CTNND2_Cri1377	20250418	Human	Cri1377	Cri1377	iPSC	Unknown	1	Cri-du-Chat	All_in_One	pLV_hU6-gRNA_hUbC-VP64-dCas9-VP64-T2A-GFP	Lentivirus	pLV_hU6-gRNA_hUbC-VP64-dCas9-VP64-T2A-GFP	Scrambled	NA	D2	D5	1	NA	14.250875	NA	NA	26.097868	NA	NA	NA	NA
CTNND2_Cri1377	20250418	Human	Cri1377	Cri1377	iPSC	Unknown	1	Cri-du-Chat	All_in_One	pLV_hU6-gRNA_hUbC-VP64-dCas9-VP64-T2A-GFP	Lentivirus	pLV_hU6-gRNA_hUbC-VP64-dCas9-VP64-T2A-GFP	Scrambled	NA	D2	D5	2	NA	14.36078	NA	NA	26.131899	NA	NA	NA	NA
CTNND2_Cri1377	20250418	Human	Cri1377	Cri1377	iPSC	Unknown	1	Cri-du-Chat	All_in_One	pLV_hU6-gRNA_hUbC-VP64-dCas9-VP64-T2A-GFP	Lentivirus	pLV_hU6-gRNA_hUbC-VP64-dCas9-VP64-T2A-GFP	Scrambled	NA	D2	D5	3	NA	14.353794	NA	NA	25.96709	NA	NA	NA	NA
CTNND2_Cri1377	20250418	Human	Cri1377	Cri1377	iPSC	Unknown	1	Cri-du-Chat	All_in_One	pLV_hU6-gRNA_hUbC-VP64-dCas9-VP64-T2A-GFP	Lentivirus	pLV_hU6-gRNA_hUbC-VP64-dCas9-VP64-T2A-GFP	CTNND2	12993	D2	D5	1	NA	14.378705	NA	NA	23.622684	NA	NA	NA	NA
CTNND2_Cri1377	20250418	Human	Cri1377	Cri1377	iPSC	Unknown	1	Cri-du-Chat	All_in_One	pLV_hU6-gRNA_hUbC-VP64-dCas9-VP64-T2A-GFP	Lentivirus	pLV_hU6-gRNA_hUbC-VP64-dCas9-VP64-T2A-GFP	CTNND2	12993	D2	D5	2	NA	14.366354	NA	NA	23.659737	NA	NA	NA	NA
CTNND2_Cri1377	20250418	Human	Cri1377	Cri1377	iPSC	Unknown	1	Cri-du-Chat	All_in_One	pLV_hU6-gRNA_hUbC-VP64-dCas9-VP64-T2A-GFP	Lentivirus	pLV_hU6-gRNA_hUbC-VP64-dCas9-VP64-T2A-GFP	CTNND2	12993	D2	D5	3	NA	14.080246	NA	NA	23.498459	NA	NA	NA	NA
CTNND2_Cri1377	20250418	Human	Cri1377	Cri1377	iPSC	Unknown	1	Cri-du-Chat	All_in_One	pLV_hU6-gRNA_hUbC-VP64-dCas9-VP64-T2A-GFP	Lentivirus	pLV_hU6-gRNA_hUbC-VP64-dCas9-VP64-T2A-GFP	CTNND2	7155	D2	D5	1	NA	13.962662	NA	NA	24.856422	NA	NA	NA	NA
CTNND2_Cri1377	20250418	Human	Cri1377	Cri1377	iPSC	Unknown	1	Cri-du-Chat	All_in_One	pLV_hU6-gRNA_hUbC-VP64-dCas9-VP64-T2A-GFP	Lentivirus	pLV_hU6-gRNA_hUbC-VP64-dCas9-VP64-T2A-GFP	CTNND2	7155	D2	D5	2	NA	13.977122	NA	NA	24.93166	NA	NA	NA	NA
CTNND2_Cri1377	20250418	Human	Cri1377	Cri1377	iPSC	Unknown	1	Cri-du-Chat	All_in_One	pLV_hU6-gRNA_hUbC-VP64-dCas9-VP64-T2A-GFP	Lentivirus	pLV_hU6-gRNA_hUbC-VP64-dCas9-VP64-T2A-GFP	CTNND2	7155	D2	D5	3	NA	13.966467	NA	NA	24.563684	NA	NA	NA	NA
CTNND2_Cri1377	20250418	Human	Cri1377	Cri1377	iPSC	Unknown	1	Cri-du-Chat	All_in_One	pLV_hU6-gRNA_hUbC-VP64-dCas9-VP64-T2A-GFP	Lentivirus	pLV_hU6-gRNA_hUbC-VP64-dCas9-VP64-T2A-GFP	CTNND2	7196	D2	D5	1	NA	14.301571	NA	NA	25.801992	NA	NA	NA	NA
CTNND2_Cri1377	20250418	Human	Cri1377	Cri1377	iPSC	Unknown	1	Cri-du-Chat	All_in_One	pLV_hU6-gRNA_hUbC-VP64-dCas9-VP64-T2A-GFP	Lentivirus	pLV_hU6-gRNA_hUbC-VP64-dCas9-VP64-T2A-GFP	CTNND2	7196	D2	D5	2	NA	14.18557	NA	NA	25.881903	NA	NA	NA	NA
CTNND2_Cri1377	20250418	Human	Cri1377	Cri1377	iPSC	Unknown	1	Cri-du-Chat	All_in_One	pLV_hU6-gRNA_hUbC-VP64-dCas9-VP64-T2A-GFP	Lentivirus	pLV_hU6-gRNA_hUbC-VP64-dCas9-VP64-T2A-GFP	CTNND2	7196	D2	D5	3	NA	14.187796	NA	NA	25.796871	NA	NA	NA	NA
CTNND2_Cri1377	20250425	Human	Cri1377	Cri1377	iPSC	Unknown	2	Cri-du-Chat	All_in_One	pLV_hU6-gRNA_hUbC-VP64-dCas9-VP64-T2A-GFP	Lentivirus	pLV_hU6-gRNA_hUbC-VP64-dCas9-VP64-T2A-GFP	Scrambled	NA	D2	D5	1	NA	13.036909	NA	NA	24.988808	NA	NA	NA	NA
CTNND2_Cri1377	20250425	Human	Cri1377	Cri1377	iPSC	Unknown	2	Cri-du-Chat	All_in_One	pLV_hU6-gRNA_hUbC-VP64-dCas9-VP64-T2A-GFP	Lentivirus	pLV_hU6-gRNA_hUbC-VP64-dCas9-VP64-T2A-GFP	Scrambled	NA	D2	D5	2	NA	12.885268	NA	NA	25.023022	NA	NA	NA	NA
CTNND2_Cri1377	20250425	Human	Cri1377	Cri1377	iPSC	Unknown	2	Cri-du-Chat	All_in_One	pLV_hU6-gRNA_hUbC-VP64-dCas9-VP64-T2A-GFP	Lentivirus	pLV_hU6-gRNA_hUbC-VP64-dCas9-VP64-T2A-GFP	Scrambled	NA	D2	D5	3	NA	12.76823	NA	NA	24.571514	NA	NA	NA	NA
CTNND2_Cri1377	20250425	Human	Cri1377	Cri1377	iPSC	Unknown	2	Cri-du-Chat	All_in_One	pLV_hU6-gRNA_hUbC-VP64-dCas9-VP64-T2A-GFP	Lentivirus	pLV_hU6-gRNA_hUbC-VP64-dCas9-VP64-T2A-GFP	CTNND2	12993	D2	D5	1	NA	12.825196	NA	NA	22.869055	NA	NA	NA	NA
CTNND2_Cri1377	20250425	Human	Cri1377	Cri1377	iPSC	Unknown	2	Cri-du-Chat	All_in_One	pLV_hU6-gRNA_hUbC-VP64-dCas9-VP64-T2A-GFP	Lentivirus	pLV_hU6-gRNA_hUbC-VP64-dCas9-VP64-T2A-GFP	CTNND2	12993	D2	D5	2	NA	12.820152	NA	NA	22.78888	NA	NA	NA	NA
CTNND2_Cri1377	20250425	Human	Cri1377	Cri1377	iPSC	Unknown	2	Cri-du-Chat	All_in_One	pLV_hU6-gRNA_hUbC-VP64-dCas9-VP64-T2A-GFP	Lentivirus	pLV_hU6-gRNA_hUbC-VP64-dCas9-VP64-T2A-GFP	CTNND2	12993	D2	D5	3	NA	12.820587	NA	NA	22.567421	NA	NA	NA	NA
CTNND2_Cri1377	20250425	Human	Cri1377	Cri1377	iPSC	Unknown	2	Cri-du-Chat	All_in_One	pLV_hU6-gRNA_hUbC-VP64-dCas9-VP64-T2A-GFP	Lentivirus	pLV_hU6-gRNA_hUbC-VP64-dCas9-VP64-T2A-GFP	CTNND2	7155	D2	D5	1	NA	12.760815	NA	NA	23.99551	NA	NA	NA	NA
CTNND2_Cri1377	20250425	Human	Cri1377	Cri1377	iPSC	Unknown	2	Cri-du-Chat	All_in_One	pLV_hU6-gRNA_hUbC-VP64-dCas9-VP64-T2A-GFP	Lentivirus	pLV_hU6-gRNA_hUbC-VP64-dCas9-VP64-T2A-GFP	CTNND2	7155	D2	D5	2	NA	12.810626	NA	NA	24.004196	NA	NA	NA	NA
CTNND2_Cri1377	20250425	Human	Cri1377	Cri1377	iPSC	Unknown	2	Cri-du-Chat	All_in_One	pLV_hU6-gRNA_hUbC-VP64-dCas9-VP64-T2A-GFP	Lentivirus	pLV_hU6-gRNA_hUbC-VP64-dCas9-VP64-T2A-GFP	CTNND2	7155	D2	D5	3	NA	12.791315	NA	NA	23.936066	NA	NA	NA	NA
CTNND2_Cri1377	20250425	Human	Cri1377	Cri1377	iPSC	Unknown	2	Cri-du-Chat	All_in_One	pLV_hU6-gRNA_hUbC-VP64-dCas9-VP64-T2A-GFP	Lentivirus	pLV_hU6-gRNA_hUbC-VP64-dCas9-VP64-T2A-GFP	CTNND2	7196	D2	D5	1	NA	12.660061	NA	NA	24.738771	NA	NA	NA	NA
CTNND2_Cri1377	20250425	Human	Cri1377	Cri1377	iPSC	Unknown	2	Cri-du-Chat	All_in_One	pLV_hU6-gRNA_hUbC-VP64-dCas9-VP64-T2A-GFP	Lentivirus	pLV_hU6-gRNA_hUbC-VP64-dCas9-VP64-T2A-GFP	CTNND2	7196	D2	D5	2	NA	12.795656	NA	NA	24.675303	NA	NA	NA	NA
CTNND2_Cri1377	20250425	Human	Cri1377	Cri1377	iPSC	Unknown	2	Cri-du-Chat	All_in_One	pLV_hU6-gRNA_hUbC-VP64-dCas9-VP64-T2A-GFP	Lentivirus	pLV_hU6-gRNA_hUbC-VP64-dCas9-VP64-T2A-GFP	CTNND2	7196	D2	D5	3	NA	13.116623	NA	NA	24.58115	NA	NA	NA	NA
CTNND2_Cri1378	20250418	Human	Cri1378	Cri1378	iPSC	Unknown	1	Cri-du-Chat	All_in_One	pLV_hU6-gRNA_hUbC-VP64-dCas9-VP64-T2A-GFP	Lentivirus	pLV_hU6-gRNA_hUbC-VP64-dCas9-VP64-T2A-GFP	Scrambled	NA	D2	D5	1	NA	14.575027	NA	NA	27.204012	NA	NA	NA	NA
CTNND2_Cri1378	20250418	Human	Cri1378	Cri1378	iPSC	Unknown	1	Cri-du-Chat	All_in_One	pLV_hU6-gRNA_hUbC-VP64-dCas9-VP64-T2A-GFP	Lentivirus	pLV_hU6-gRNA_hUbC-VP64-dCas9-VP64-T2A-GFP	Scrambled	NA	D2	D5	2	NA	14.926798	NA	NA	27.936056	NA	NA	NA	NA
CTNND2_Cri1378	20250418	Human	Cri1378	Cri1378	iPSC	Unknown	1	Cri-du-Chat	All_in_One	pLV_hU6-gRNA_hUbC-VP64-dCas9-VP64-T2A-GFP	Lentivirus	pLV_hU6-gRNA_hUbC-VP64-dCas9-VP64-T2A-GFP	Scrambled	NA	D2	D5	3	NA	14.700498	NA	NA	27.488935	NA	NA	NA	NA
CTNND2_Cri1378	20250418	Human	Cri1378	Cri1378	iPSC	Unknown	1	Cri-du-Chat	All_in_One	pLV_hU6-gRNA_hUbC-VP64-dCas9-VP64-T2A-GFP	Lentivirus	pLV_hU6-gRNA_hUbC-VP64-dCas9-VP64-T2A-GFP	CTNND2	12993	D2	D5	1	NA	16.655972	NA	NA	27.62675	NA	NA	NA	NA
CTNND2_Cri1378	20250418	Human	Cri1378	Cri1378	iPSC	Unknown	1	Cri-du-Chat	All_in_One	pLV_hU6-gRNA_hUbC-VP64-dCas9-VP64-T2A-GFP	Lentivirus	pLV_hU6-gRNA_hUbC-VP64-dCas9-VP64-T2A-GFP	CTNND2	12993	D2	D5	2	NA	14.407207	NA	NA	24.864239	NA	NA	NA	NA
CTNND2_Cri1378	20250418	Human	Cri1378	Cri1378	iPSC	Unknown	1	Cri-du-Chat	All_in_One	pLV_hU6-gRNA_hUbC-VP64-dCas9-VP64-T2A-GFP	Lentivirus	pLV_hU6-gRNA_hUbC-VP64-dCas9-VP64-T2A-GFP	CTNND2	12993	D2	D5	3	NA	14.521397	NA	NA	25.183796	NA	NA	NA	NA
CTNND2_Cri1378	20250418	Human	Cri1378	Cri1378	iPSC	Unknown	1	Cri-du-Chat	All_in_One	pLV_hU6-gRNA_hUbC-VP64-dCas9-VP64-T2A-GFP	Lentivirus	pLV_hU6-gRNA_hUbC-VP64-dCas9-VP64-T2A-GFP	CTNND2	7155	D2	D5	1	NA	14.464563	NA	NA	26.241392	NA	NA	NA	NA
CTNND2_Cri1378	20250418	Human	Cri1378	Cri1378	iPSC	Unknown	1	Cri-du-Chat	All_in_One	pLV_hU6-gRNA_hUbC-VP64-dCas9-VP64-T2A-GFP	Lentivirus	pLV_hU6-gRNA_hUbC-VP64-dCas9-VP64-T2A-GFP	CTNND2	7155	D2	D5	2	NA	14.329064	NA	NA	26.02026	NA	NA	NA	NA
CTNND2_Cri1378	20250418	Human	Cri1378	Cri1378	iPSC	Unknown	1	Cri-du-Chat	All_in_One	pLV_hU6-gRNA_hUbC-VP64-dCas9-VP64-T2A-GFP	Lentivirus	pLV_hU6-gRNA_hUbC-VP64-dCas9-VP64-T2A-GFP	CTNND2	7155	D2	D5	3	NA	14.982252	NA	NA	26.69916	NA	NA	NA	NA
CTNND2_Cri1378	20250418	Human	Cri1378	Cri1378	iPSC	Unknown	1	Cri-du-Chat	All_in_One	pLV_hU6-gRNA_hUbC-VP64-dCas9-VP64-T2A-GFP	Lentivirus	pLV_hU6-gRNA_hUbC-VP64-dCas9-VP64-T2A-GFP	CTNND2	7196	D2	D5	1	NA	15.056515	NA	NA	28.057552	NA	NA	NA	NA
CTNND2_Cri1378	20250418	Human	Cri1378	Cri1378	iPSC	Unknown	1	Cri-du-Chat	All_in_One	pLV_hU6-gRNA_hUbC-VP64-dCas9-VP64-T2A-GFP	Lentivirus	pLV_hU6-gRNA_hUbC-VP64-dCas9-VP64-T2A-GFP	CTNND2	7196	D2	D5	2	NA	14.780506	NA	NA	27.851524	NA	NA	NA	NA
CTNND2_Cri1378	20250418	Human	Cri1378	Cri1378	iPSC	Unknown	1	Cri-du-Chat	All_in_One	pLV_hU6-gRNA_hUbC-VP64-dCas9-VP64-T2A-GFP	Lentivirus	pLV_hU6-gRNA_hUbC-VP64-dCas9-VP64-T2A-GFP	CTNND2	7196	D2	D5	3	NA	14.560757	NA	NA	27.243942	NA	NA	NA	NA
CTNND2_Cri1378	20250425	Human	Cri1378	Cri1378	iPSC	Unknown	2	Cri-du-Chat	All_in_One	pLV_hU6-gRNA_hUbC-VP64-dCas9-VP64-T2A-GFP	Lentivirus	pLV_hU6-gRNA_hUbC-VP64-dCas9-VP64-T2A-GFP	Scrambled	NA	D2	D5	1	NA	13.547678	NA	NA	25.743675	NA	NA	NA	NA
CTNND2_Cri1378	20250425	Human	Cri1378	Cri1378	iPSC	Unknown	2	Cri-du-Chat	All_in_One	pLV_hU6-gRNA_hUbC-VP64-dCas9-VP64-T2A-GFP	Lentivirus	pLV_hU6-gRNA_hUbC-VP64-dCas9-VP64-T2A-GFP	Scrambled	NA	D2	D5	2	NA	13.321615	NA	NA	25.544476	NA	NA	NA	NA
CTNND2_Cri1378	20250425	Human	Cri1378	Cri1378	iPSC	Unknown	2	Cri-du-Chat	All_in_One	pLV_hU6-gRNA_hUbC-VP64-dCas9-VP64-T2A-GFP	Lentivirus	pLV_hU6-gRNA_hUbC-VP64-dCas9-VP64-T2A-GFP	Scrambled	NA	D2	D5	3	NA	13.354418	NA	NA	25.484379	NA	NA	NA	NA
CTNND2_Cri1378	20250425	Human	Cri1378	Cri1378	iPSC	Unknown	2	Cri-du-Chat	All_in_One	pLV_hU6-gRNA_hUbC-VP64-dCas9-VP64-T2A-GFP	Lentivirus	pLV_hU6-gRNA_hUbC-VP64-dCas9-VP64-T2A-GFP	CTNND2	12993	D2	D5	1	NA	13.501579	NA	NA	23.74577	NA	NA	NA	NA
CTNND2_Cri1378	20250425	Human	Cri1378	Cri1378	iPSC	Unknown	2	Cri-du-Chat	All_in_One	pLV_hU6-gRNA_hUbC-VP64-dCas9-VP64-T2A-GFP	Lentivirus	pLV_hU6-gRNA_hUbC-VP64-dCas9-VP64-T2A-GFP	CTNND2	12993	D2	D5	2	NA	13.303856	NA	NA	23.521069	NA	NA	NA	NA
CTNND2_Cri1378	20250425	Human	Cri1378	Cri1378	iPSC	Unknown	2	Cri-du-Chat	All_in_One	pLV_hU6-gRNA_hUbC-VP64-dCas9-VP64-T2A-GFP	Lentivirus	pLV_hU6-gRNA_hUbC-VP64-dCas9-VP64-T2A-GFP	CTNND2	12993	D2	D5	3	NA	13.065905	NA	NA	22.926216	NA	NA	NA	NA
CTNND2_Cri1378	20250425	Human	Cri1378	Cri1378	iPSC	Unknown	2	Cri-du-Chat	All_in_One	pLV_hU6-gRNA_hUbC-VP64-dCas9-VP64-T2A-GFP	Lentivirus	pLV_hU6-gRNA_hUbC-VP64-dCas9-VP64-T2A-GFP	CTNND2	7155	D2	D5	1	NA	12.97478	NA	NA	24.127157	NA	NA	NA	NA
CTNND2_Cri1378	20250425	Human	Cri1378	Cri1378	iPSC	Unknown	2	Cri-du-Chat	All_in_One	pLV_hU6-gRNA_hUbC-VP64-dCas9-VP64-T2A-GFP	Lentivirus	pLV_hU6-gRNA_hUbC-VP64-dCas9-VP64-T2A-GFP	CTNND2	7155	D2	D5	2	NA	13.041983	NA	NA	24.330269	NA	NA	NA	NA
CTNND2_Cri1378	20250425	Human	Cri1378	Cri1378	iPSC	Unknown	2	Cri-du-Chat	All_in_One	pLV_hU6-gRNA_hUbC-VP64-dCas9-VP64-T2A-GFP	Lentivirus	pLV_hU6-gRNA_hUbC-VP64-dCas9-VP64-T2A-GFP	CTNND2	7155	D2	D5	3	NA	13.2066345	NA	NA	24.239037	NA	NA	NA	NA
CTNND2_Cri1378	20250425	Human	Cri1378	Cri1378	iPSC	Unknown	2	Cri-du-Chat	All_in_One	pLV_hU6-gRNA_hUbC-VP64-dCas9-VP64-T2A-GFP	Lentivirus	pLV_hU6-gRNA_hUbC-VP64-dCas9-VP64-T2A-GFP	CTNND2	7196	D2	D5	1	NA	13.297592	NA	NA	25.304512	NA	NA	NA	NA
CTNND2_Cri1378	20250425	Human	Cri1378	Cri1378	iPSC	Unknown	2	Cri-du-Chat	All_in_One	pLV_hU6-gRNA_hUbC-VP64-dCas9-VP64-T2A-GFP	Lentivirus	pLV_hU6-gRNA_hUbC-VP64-dCas9-VP64-T2A-GFP	CTNND2	7196	D2	D5	2	NA	13.365104	NA	NA	25.507930000000002	NA	NA	NA	NA
CTNND2_Cri1378	20250425	Human	Cri1378	Cri1378	iPSC	Unknown	2	Cri-du-Chat	All_in_One	pLV_hU6-gRNA_hUbC-VP64-dCas9-VP64-T2A-GFP	Lentivirus	pLV_hU6-gRNA_hUbC-VP64-dCas9-VP64-T2A-GFP	CTNND2	7196	D2	D5	3	NA	13.45794	NA	NA	25.544369	NA	NA	NA	NA
TCF4_HEK293T	20250416	Human	HEK293T	HEK293T	HEK293T	Female	1	WT	All_in_One	pLV_hU6-gRNA_hUbC-VP64-dCas9-VP64-T2A-GFP	Lentivirus	pLV_hU6-gRNA_hUbC-VP64-dCas9-VP64-T2A-GFP	Scrambled	NA	D2	D5	1	NA	15.141539	NA	NA	NA	24.099	NA	NA	NA
TCF4_HEK293T	20250416	Human	HEK293T	HEK293T	HEK293T	Female	1	WT	All_in_One	pLV_hU6-gRNA_hUbC-VP64-dCas9-VP64-T2A-GFP	Lentivirus	pLV_hU6-gRNA_hUbC-VP64-dCas9-VP64-T2A-GFP	Scrambled	NA	D2	D5	2	NA	15.169663	NA	NA	NA	23.968	NA	NA	NA
TCF4_HEK293T	20250416	Human	HEK293T	HEK293T	HEK293T	Female	1	WT	All_in_One	pLV_hU6-gRNA_hUbC-VP64-dCas9-VP64-T2A-GFP	Lentivirus	pLV_hU6-gRNA_hUbC-VP64-dCas9-VP64-T2A-GFP	Scrambled	NA	D2	D5	3	NA	14.934044	NA	NA	NA	23.713	NA	NA	NA
TCF4_HEK293T	20250416	Human	HEK293T	HEK293T	HEK293T	Female	1	WT	All_in_One	pLV_hU6-gRNA_hUbC-VP64-dCas9-VP64-T2A-GFP	Lentivirus	pLV_hU6-gRNA_hUbC-VP64-dCas9-VP64-T2A-GFP	TCF4	5	D2	D5	1	NA	15.222948	NA	NA	NA	23.967	NA	NA	NA
TCF4_HEK293T	20250416	Human	HEK293T	HEK293T	HEK293T	Female	1	WT	All_in_One	pLV_hU6-gRNA_hUbC-VP64-dCas9-VP64-T2A-GFP	Lentivirus	pLV_hU6-gRNA_hUbC-VP64-dCas9-VP64-T2A-GFP	TCF4	5	D2	D5	2	NA	15.240351	NA	NA	NA	23.976	NA	NA	NA
TCF4_HEK293T	20250416	Human	HEK293T	HEK293T	HEK293T	Female	1	WT	All_in_One	pLV_hU6-gRNA_hUbC-VP64-dCas9-VP64-T2A-GFP	Lentivirus	pLV_hU6-gRNA_hUbC-VP64-dCas9-VP64-T2A-GFP	TCF4	5	D2	D5	3	NA	14.885123	NA	NA	NA	23.573	NA	NA	NA
TCF4_HEK293T	20250416	Human	HEK293T	HEK293T	HEK293T	Female	1	WT	All_in_One	pLV_hU6-gRNA_hUbC-VP64-dCas9-VP64-T2A-GFP	Lentivirus	pLV_hU6-gRNA_hUbC-VP64-dCas9-VP64-T2A-GFP	TCF4	3349	D2	D5	1	NA	15.146805	NA	NA	NA	23.927	NA	NA	NA
TCF4_HEK293T	20250416	Human	HEK293T	HEK293T	HEK293T	Female	1	WT	All_in_One	pLV_hU6-gRNA_hUbC-VP64-dCas9-VP64-T2A-GFP	Lentivirus	pLV_hU6-gRNA_hUbC-VP64-dCas9-VP64-T2A-GFP	TCF4	3349	D2	D5	2	NA	15.1052475	NA	NA	NA	23.927	NA	NA	NA
TCF4_HEK293T	20250416	Human	HEK293T	HEK293T	HEK293T	Female	1	WT	All_in_One	pLV_hU6-gRNA_hUbC-VP64-dCas9-VP64-T2A-GFP	Lentivirus	pLV_hU6-gRNA_hUbC-VP64-dCas9-VP64-T2A-GFP	TCF4	3349	D2	D5	3	NA	15.179556	NA	NA	NA	23.813	NA	NA	NA
TCF4_HEK293T	20250423	Human	HEK293T	HEK293T	HEK293T	Female	2	WT	All_in_One	pLV_hU6-gRNA_hUbC-VP64-dCas9-VP64-T2A-GFP	Lentivirus	pLV_hU6-gRNA_hUbC-VP64-dCas9-VP64-T2A-GFP	Scrambled	NA	D2	D5	1	NA	14.994647	NA	NA	NA	23.921875	NA	NA	NA
TCF4_HEK293T	20250423	Human	HEK293T	HEK293T	HEK293T	Female	2	WT	All_in_One	pLV_hU6-gRNA_hUbC-VP64-dCas9-VP64-T2A-GFP	Lentivirus	pLV_hU6-gRNA_hUbC-VP64-dCas9-VP64-T2A-GFP	Scrambled	NA	D2	D5	2	NA	15.011274	NA	NA	NA	23.89323	NA	NA	NA
TCF4_HEK293T	20250423	Human	HEK293T	HEK293T	HEK293T	Female	2	WT	All_in_One	pLV_hU6-gRNA_hUbC-VP64-dCas9-VP64-T2A-GFP	Lentivirus	pLV_hU6-gRNA_hUbC-VP64-dCas9-VP64-T2A-GFP	Scrambled	NA	D2	D5	3	NA	14.788675	NA	NA	NA	23.771255	NA	NA	NA
TCF4_HEK293T	20250423	Human	HEK293T	HEK293T	HEK293T	Female	2	WT	All_in_One	pLV_hU6-gRNA_hUbC-VP64-dCas9-VP64-T2A-GFP	Lentivirus	pLV_hU6-gRNA_hUbC-VP64-dCas9-VP64-T2A-GFP	TCF4	5	D2	D5	1	NA	15.008642	NA	NA	NA	23.883823	NA	NA	NA
TCF4_HEK293T	20250423	Human	HEK293T	HEK293T	HEK293T	Female	2	WT	All_in_One	pLV_hU6-gRNA_hUbC-VP64-dCas9-VP64-T2A-GFP	Lentivirus	pLV_hU6-gRNA_hUbC-VP64-dCas9-VP64-T2A-GFP	TCF4	5	D2	D5	2	NA	15.047878	NA	NA	NA	23.77586	NA	NA	NA
TCF4_HEK293T	20250423	Human	HEK293T	HEK293T	HEK293T	Female	2	WT	All_in_One	pLV_hU6-gRNA_hUbC-VP64-dCas9-VP64-T2A-GFP	Lentivirus	pLV_hU6-gRNA_hUbC-VP64-dCas9-VP64-T2A-GFP	TCF4	5	D2	D5	3	NA	14.934998	NA	NA	NA	23.745108	NA	NA	NA
TCF4_HEK293T	20250423	Human	HEK293T	HEK293T	HEK293T	Female	2	WT	All_in_One	pLV_hU6-gRNA_hUbC-VP64-dCas9-VP64-T2A-GFP	Lentivirus	pLV_hU6-gRNA_hUbC-VP64-dCas9-VP64-T2A-GFP	TCF4	3349	D2	D5	1	NA	14.961615	NA	NA	NA	23.706783	NA	NA	NA
TCF4_HEK293T	20250423	Human	HEK293T	HEK293T	HEK293T	Female	2	WT	All_in_One	pLV_hU6-gRNA_hUbC-VP64-dCas9-VP64-T2A-GFP	Lentivirus	pLV_hU6-gRNA_hUbC-VP64-dCas9-VP64-T2A-GFP	TCF4	3349	D2	D5	2	NA	15.030346	NA	NA	NA	23.844442	NA	NA	NA
TCF4_HEK293T	20250423	Human	HEK293T	HEK293T	HEK293T	Female	2	WT	All_in_One	pLV_hU6-gRNA_hUbC-VP64-dCas9-VP64-T2A-GFP	Lentivirus	pLV_hU6-gRNA_hUbC-VP64-dCas9-VP64-T2A-GFP	TCF4	3349	D2	D5	3	NA	15.138664	NA	NA	NA	23.715792	NA	NA	NA
TCF4_PH1	20250416	Human	PH1	PH1	iPSC	Unknown	1	Pitt-Hopkins	All_in_One	pLV_hU6-gRNA_hUbC-VP64-dCas9-VP64-T2A-GFP	Lentivirus	pLV_hU6-gRNA_hUbC-VP64-dCas9-VP64-T2A-GFP	Scrambled	NA	D2	D5	1	NA	14.177079	NA	NA	NA	22.413845	NA	NA	NA
TCF4_PH1	20250416	Human	PH1	PH1	iPSC	Unknown	1	Pitt-Hopkins	All_in_One	pLV_hU6-gRNA_hUbC-VP64-dCas9-VP64-T2A-GFP	Lentivirus	pLV_hU6-gRNA_hUbC-VP64-dCas9-VP64-T2A-GFP	Scrambled	NA	D2	D5	2	NA	14.178113	NA	NA	NA	22.41978	NA	NA	NA
TCF4_PH1	20250416	Human	PH1	PH1	iPSC	Unknown	1	Pitt-Hopkins	All_in_One	pLV_hU6-gRNA_hUbC-VP64-dCas9-VP64-T2A-GFP	Lentivirus	pLV_hU6-gRNA_hUbC-VP64-dCas9-VP64-T2A-GFP	Scrambled	NA	D2	D5	3	NA	14.224847	NA	NA	NA	22.404346	NA	NA	NA
TCF4_PH1	20250416	Human	PH1	PH1	iPSC	Unknown	1	Pitt-Hopkins	All_in_One	pLV_hU6-gRNA_hUbC-VP64-dCas9-VP64-T2A-GFP	Lentivirus	pLV_hU6-gRNA_hUbC-VP64-dCas9-VP64-T2A-GFP	TCF4	5	D2	D5	1	NA	14.138548	NA	NA	NA	21.807133	NA	NA	NA
TCF4_PH1	20250416	Human	PH1	PH1	iPSC	Unknown	1	Pitt-Hopkins	All_in_One	pLV_hU6-gRNA_hUbC-VP64-dCas9-VP64-T2A-GFP	Lentivirus	pLV_hU6-gRNA_hUbC-VP64-dCas9-VP64-T2A-GFP	TCF4	5	D2	D5	2	NA	14.251531	NA	NA	NA	21.86091	NA	NA	NA
TCF4_PH1	20250416	Human	PH1	PH1	iPSC	Unknown	1	Pitt-Hopkins	All_in_One	pLV_hU6-gRNA_hUbC-VP64-dCas9-VP64-T2A-GFP	Lentivirus	pLV_hU6-gRNA_hUbC-VP64-dCas9-VP64-T2A-GFP	TCF4	5	D2	D5	3	NA	14.202655	NA	NA	NA	21.68544	NA	NA	NA
TCF4_PH1	20250416	Human	PH1	PH1	iPSC	Unknown	1	Pitt-Hopkins	All_in_One	pLV_hU6-gRNA_hUbC-VP64-dCas9-VP64-T2A-GFP	Lentivirus	pLV_hU6-gRNA_hUbC-VP64-dCas9-VP64-T2A-GFP	TCF4	3349	D2	D5	1	NA	14.137085	NA	NA	NA	22.155247	NA	NA	NA
TCF4_PH1	20250416	Human	PH1	PH1	iPSC	Unknown	1	Pitt-Hopkins	All_in_One	pLV_hU6-gRNA_hUbC-VP64-dCas9-VP64-T2A-GFP	Lentivirus	pLV_hU6-gRNA_hUbC-VP64-dCas9-VP64-T2A-GFP	TCF4	3349	D2	D5	2	NA	14.138895	NA	NA	NA	22.138607	NA	NA	NA
TCF4_PH1	20250416	Human	PH1	PH1	iPSC	Unknown	1	Pitt-Hopkins	All_in_One	pLV_hU6-gRNA_hUbC-VP64-dCas9-VP64-T2A-GFP	Lentivirus	pLV_hU6-gRNA_hUbC-VP64-dCas9-VP64-T2A-GFP	TCF4	3349	D2	D5	3	NA	14.18042	NA	NA	NA	22.076452	NA	NA	NA
TCF4_PH1	20250422	Human	PH1	PH1	iPSC	Unknown	2	Pitt-Hopkins	All_in_One	pLV_hU6-gRNA_hUbC-VP64-dCas9-VP64-T2A-GFP	Lentivirus	pLV_hU6-gRNA_hUbC-VP64-dCas9-VP64-T2A-GFP	Scrambled	NA	D2	D5	1	NA	14.481874	NA	NA	NA	22.712425	NA	NA	NA
TCF4_PH1	20250422	Human	PH1	PH1	iPSC	Unknown	2	Pitt-Hopkins	All_in_One	pLV_hU6-gRNA_hUbC-VP64-dCas9-VP64-T2A-GFP	Lentivirus	pLV_hU6-gRNA_hUbC-VP64-dCas9-VP64-T2A-GFP	Scrambled	NA	D2	D5	2	NA	14.282666	NA	NA	NA	22.353542	NA	NA	NA
TCF4_PH1	20250422	Human	PH1	PH1	iPSC	Unknown	2	Pitt-Hopkins	All_in_One	pLV_hU6-gRNA_hUbC-VP64-dCas9-VP64-T2A-GFP	Lentivirus	pLV_hU6-gRNA_hUbC-VP64-dCas9-VP64-T2A-GFP	Scrambled	NA	D2	D5	3	NA	14.239382	NA	NA	NA	22.306692	NA	NA	NA
TCF4_PH1	20250422	Human	PH1	PH1	iPSC	Unknown	2	Pitt-Hopkins	All_in_One	pLV_hU6-gRNA_hUbC-VP64-dCas9-VP64-T2A-GFP	Lentivirus	pLV_hU6-gRNA_hUbC-VP64-dCas9-VP64-T2A-GFP	TCF4	5	D2	D5	1	NA	14.183302	NA	NA	NA	21.671066	NA	NA	NA
TCF4_PH1	20250422	Human	PH1	PH1	iPSC	Unknown	2	Pitt-Hopkins	All_in_One	pLV_hU6-gRNA_hUbC-VP64-dCas9-VP64-T2A-GFP	Lentivirus	pLV_hU6-gRNA_hUbC-VP64-dCas9-VP64-T2A-GFP	TCF4	5	D2	D5	2	NA	14.383579	NA	NA	NA	21.96069	NA	NA	NA
TCF4_PH1	20250422	Human	PH1	PH1	iPSC	Unknown	2	Pitt-Hopkins	All_in_One	pLV_hU6-gRNA_hUbC-VP64-dCas9-VP64-T2A-GFP	Lentivirus	pLV_hU6-gRNA_hUbC-VP64-dCas9-VP64-T2A-GFP	TCF4	5	D2	D5	3	NA	14.5226345	NA	NA	NA	21.792881	NA	NA	NA
TCF4_PH1	20250422	Human	PH1	PH1	iPSC	Unknown	2	Pitt-Hopkins	All_in_One	pLV_hU6-gRNA_hUbC-VP64-dCas9-VP64-T2A-GFP	Lentivirus	pLV_hU6-gRNA_hUbC-VP64-dCas9-VP64-T2A-GFP	TCF4	3349	D2	D5	1	NA	14.290073	NA	NA	NA	22.187168	NA	NA	NA
TCF4_PH1	20250422	Human	PH1	PH1	iPSC	Unknown	2	Pitt-Hopkins	All_in_One	pLV_hU6-gRNA_hUbC-VP64-dCas9-VP64-T2A-GFP	Lentivirus	pLV_hU6-gRNA_hUbC-VP64-dCas9-VP64-T2A-GFP	TCF4	3349	D2	D5	2	NA	14.258371	NA	NA	NA	21.945763	NA	NA	NA
TCF4_PH1	20250422	Human	PH1	PH1	iPSC	Unknown	2	Pitt-Hopkins	All_in_One	pLV_hU6-gRNA_hUbC-VP64-dCas9-VP64-T2A-GFP	Lentivirus	pLV_hU6-gRNA_hUbC-VP64-dCas9-VP64-T2A-GFP	TCF4	3349	D2	D5	3	NA	14.308922	NA	NA	NA	22.045197	NA	NA	NA
TCF4_PH2	20250419	Human	PH2	PH2	iPSC	Unknown	1	Pitt-Hopkins	All_in_One	pLV_hU6-gRNA_hUbC-VP64-dCas9-VP64-T2A-GFP	Lentivirus	pLV_hU6-gRNA_hUbC-VP64-dCas9-VP64-T2A-GFP	Scrambled	NA	D2	D5	1	NA	14.124105	NA	NA	NA	22.050922	NA	NA	NA
TCF4_PH2	20250419	Human	PH2	PH2	iPSC	Unknown	1	Pitt-Hopkins	All_in_One	pLV_hU6-gRNA_hUbC-VP64-dCas9-VP64-T2A-GFP	Lentivirus	pLV_hU6-gRNA_hUbC-VP64-dCas9-VP64-T2A-GFP	Scrambled	NA	D2	D5	2	NA	14.015944	NA	NA	NA	22.067596	NA	NA	NA
TCF4_PH2	20250419	Human	PH2	PH2	iPSC	Unknown	1	Pitt-Hopkins	All_in_One	pLV_hU6-gRNA_hUbC-VP64-dCas9-VP64-T2A-GFP	Lentivirus	pLV_hU6-gRNA_hUbC-VP64-dCas9-VP64-T2A-GFP	Scrambled	NA	D2	D5	3	NA	14.00866	NA	NA	NA	22.007542	NA	NA	NA
TCF4_PH2	20250419	Human	PH2	PH2	iPSC	Unknown	1	Pitt-Hopkins	All_in_One	pLV_hU6-gRNA_hUbC-VP64-dCas9-VP64-T2A-GFP	Lentivirus	pLV_hU6-gRNA_hUbC-VP64-dCas9-VP64-T2A-GFP	TCF4	5	D2	D5	1	NA	14.027801	NA	NA	NA	21.449457	NA	NA	NA
TCF4_PH2	20250419	Human	PH2	PH2	iPSC	Unknown	1	Pitt-Hopkins	All_in_One	pLV_hU6-gRNA_hUbC-VP64-dCas9-VP64-T2A-GFP	Lentivirus	pLV_hU6-gRNA_hUbC-VP64-dCas9-VP64-T2A-GFP	TCF4	5	D2	D5	2	NA	13.994315	NA	NA	NA	21.431637	NA	NA	NA
TCF4_PH2	20250419	Human	PH2	PH2	iPSC	Unknown	1	Pitt-Hopkins	All_in_One	pLV_hU6-gRNA_hUbC-VP64-dCas9-VP64-T2A-GFP	Lentivirus	pLV_hU6-gRNA_hUbC-VP64-dCas9-VP64-T2A-GFP	TCF4	5	D2	D5	3	NA	13.882509	NA	NA	NA	21.427238	NA	NA	NA
TCF4_PH2	20250419	Human	PH2	PH2	iPSC	Unknown	1	Pitt-Hopkins	All_in_One	pLV_hU6-gRNA_hUbC-VP64-dCas9-VP64-T2A-GFP	Lentivirus	pLV_hU6-gRNA_hUbC-VP64-dCas9-VP64-T2A-GFP	TCF4	3349	D2	D5	1	NA	13.889975	NA	NA	NA	21.780193	NA	NA	NA
TCF4_PH2	20250419	Human	PH2	PH2	iPSC	Unknown	1	Pitt-Hopkins	All_in_One	pLV_hU6-gRNA_hUbC-VP64-dCas9-VP64-T2A-GFP	Lentivirus	pLV_hU6-gRNA_hUbC-VP64-dCas9-VP64-T2A-GFP	TCF4	3349	D2	D5	2	NA	13.793723	NA	NA	NA	21.763748	NA	NA	NA
TCF4_PH2	20250419	Human	PH2	PH2	iPSC	Unknown	1	Pitt-Hopkins	All_in_One	pLV_hU6-gRNA_hUbC-VP64-dCas9-VP64-T2A-GFP	Lentivirus	pLV_hU6-gRNA_hUbC-VP64-dCas9-VP64-T2A-GFP	TCF4	3349	D2	D5	3	NA	13.963501	NA	NA	NA	21.797203	NA	NA	NA
TCF4_PH2	20250423	Human	PH2	PH2	iPSC	Unknown	2	Pitt-Hopkins	All_in_One	pLV_hU6-gRNA_hUbC-VP64-dCas9-VP64-T2A-GFP	Lentivirus	pLV_hU6-gRNA_hUbC-VP64-dCas9-VP64-T2A-GFP	Scrambled	NA	D2	D5	1	NA	14.528057	NA	NA	NA	22.993082	NA	NA	NA
TCF4_PH2	20250423	Human	PH2	PH2	iPSC	Unknown	2	Pitt-Hopkins	All_in_One	pLV_hU6-gRNA_hUbC-VP64-dCas9-VP64-T2A-GFP	Lentivirus	pLV_hU6-gRNA_hUbC-VP64-dCas9-VP64-T2A-GFP	Scrambled	NA	D2	D5	2	NA	14.697014	NA	NA	NA	23.167473	NA	NA	NA
TCF4_PH2	20250423	Human	PH2	PH2	iPSC	Unknown	2	Pitt-Hopkins	All_in_One	pLV_hU6-gRNA_hUbC-VP64-dCas9-VP64-T2A-GFP	Lentivirus	pLV_hU6-gRNA_hUbC-VP64-dCas9-VP64-T2A-GFP	Scrambled	NA	D2	D5	3	NA	14.630245	NA	NA	NA	23.11133	NA	NA	NA
TCF4_PH2	20250423	Human	PH2	PH2	iPSC	Unknown	2	Pitt-Hopkins	All_in_One	pLV_hU6-gRNA_hUbC-VP64-dCas9-VP64-T2A-GFP	Lentivirus	pLV_hU6-gRNA_hUbC-VP64-dCas9-VP64-T2A-GFP	TCF4	5	D2	D5	1	NA	14.543944	NA	NA	NA	22.418331	NA	NA	NA
TCF4_PH2	20250423	Human	PH2	PH2	iPSC	Unknown	2	Pitt-Hopkins	All_in_One	pLV_hU6-gRNA_hUbC-VP64-dCas9-VP64-T2A-GFP	Lentivirus	pLV_hU6-gRNA_hUbC-VP64-dCas9-VP64-T2A-GFP	TCF4	5	D2	D5	2	NA	14.649094	NA	NA	NA	22.568457	NA	NA	NA
TCF4_PH2	20250423	Human	PH2	PH2	iPSC	Unknown	2	Pitt-Hopkins	All_in_One	pLV_hU6-gRNA_hUbC-VP64-dCas9-VP64-T2A-GFP	Lentivirus	pLV_hU6-gRNA_hUbC-VP64-dCas9-VP64-T2A-GFP	TCF4	5	D2	D5	3	NA	14.726004	NA	NA	NA	22.604673	NA	NA	NA
TCF4_PH2	20250423	Human	PH2	PH2	iPSC	Unknown	2	Pitt-Hopkins	All_in_One	pLV_hU6-gRNA_hUbC-VP64-dCas9-VP64-T2A-GFP	Lentivirus	pLV_hU6-gRNA_hUbC-VP64-dCas9-VP64-T2A-GFP	TCF4	3349	D2	D5	1	NA	14.324157	NA	NA	NA	22.74405	NA	NA	NA
TCF4_PH2	20250423	Human	PH2	PH2	iPSC	Unknown	2	Pitt-Hopkins	All_in_One	pLV_hU6-gRNA_hUbC-VP64-dCas9-VP64-T2A-GFP	Lentivirus	pLV_hU6-gRNA_hUbC-VP64-dCas9-VP64-T2A-GFP	TCF4	3349	D2	D5	2	NA	14.471442	NA	NA	NA	22.91077	NA	NA	NA
TCF4_PH2	20250423	Human	PH2	PH2	iPSC	Unknown	2	Pitt-Hopkins	All_in_One	pLV_hU6-gRNA_hUbC-VP64-dCas9-VP64-T2A-GFP	Lentivirus	pLV_hU6-gRNA_hUbC-VP64-dCas9-VP64-T2A-GFP	TCF4	3349	D2	D5	3	NA	14.683258	NA	NA	NA	22.95802	NA	NA	NA
hTCF4_mouse	20250818	Mouse	hTCF4_Het	Primary_Mouse	Fibroblasts	Unknown	1	hTCF4_Het	All_in_One	pLV_hU6-gRNA_hUbC-VP64-dCas9-VP64-T2A-GFP	Lentivirus	pLV_hU6-gRNA_hUbC-VP64-dCas9-VP64-T2A-GFP	Scrambled	NA	D0	NA	1	NA	NA	NA	NA	NA	NA	20.83538818359375	19.90738344192505	NA
hTCF4_mouse	20250818	Mouse	hTCF4_Het	Primary_Mouse	Fibroblasts	Unknown	1	hTCF4_Het	All_in_One	pLV_hU6-gRNA_hUbC-VP64-dCas9-VP64-T2A-GFP	Lentivirus	pLV_hU6-gRNA_hUbC-VP64-dCas9-VP64-T2A-GFP	Scrambled	NA	D0	NA	2	NA	NA	NA	NA	NA	NA	20.81205701828003	19.85691547393799	NA
hTCF4_mouse	20250818	Mouse	hTCF4_Het	Primary_Mouse	Fibroblasts	Unknown	1	hTCF4_Het	All_in_One	pLV_hU6-gRNA_hUbC-VP64-dCas9-VP64-T2A-GFP	Lentivirus	pLV_hU6-gRNA_hUbC-VP64-dCas9-VP64-T2A-GFP	Scrambled	NA	D0	NA	3	NA	NA	NA	NA	NA	NA	20.821194171905518	19.92662477493286	NA
hTCF4_mouse	20250818	Mouse	hTCF4_Het	Primary_Mouse	Fibroblasts	Unknown	1	hTCF4_Het	All_in_One	pLV_hU6-gRNA_hUbC-VP64-dCas9-VP64-T2A-GFP	Lentivirus	pLV_hU6-gRNA_hUbC-VP64-dCas9-VP64-T2A-GFP	Scrambled	NA	D0	NA	4	NA	NA	NA	NA	NA	NA	20.873006343841553	19.795144081115723	NA
hTCF4_mouse	20250818	Mouse	hTCF4_Het	Primary_Mouse	Fibroblasts	Unknown	1	hTCF4_Het	All_in_One	pLV_hU6-gRNA_hUbC-VP64-dCas9-VP64-T2A-GFP	Lentivirus	pLV_hU6-gRNA_hUbC-VP64-dCas9-VP64-T2A-GFP	TCF4	5	D0	NA	1	NA	NA	NA	NA	NA	NA	20.471033096313477	19.730705738067627	NA
hTCF4_mouse	20250818	Mouse	hTCF4_Het	Primary_Mouse	Fibroblasts	Unknown	1	hTCF4_Het	All_in_One	pLV_hU6-gRNA_hUbC-VP64-dCas9-VP64-T2A-GFP	Lentivirus	pLV_hU6-gRNA_hUbC-VP64-dCas9-VP64-T2A-GFP	TCF4	5	D0	NA	2	NA	NA	NA	NA	NA	NA	20.45205593109131	19.656399726867676	NA
hTCF4_mouse	20250818	Mouse	hTCF4_Het	Primary_Mouse	Fibroblasts	Unknown	1	hTCF4_Het	All_in_One	pLV_hU6-gRNA_hUbC-VP64-dCas9-VP64-T2A-GFP	Lentivirus	pLV_hU6-gRNA_hUbC-VP64-dCas9-VP64-T2A-GFP	TCF4	5	D0	NA	3	NA	NA	NA	NA	NA	NA	21.131749153137207	20.542566299438477	NA
hTCF4_mouse	20250818	Mouse	hTCF4_Het	Primary_Mouse	Fibroblasts	Unknown	1	hTCF4_Het	All_in_One	pLV_hU6-gRNA_hUbC-VP64-dCas9-VP64-T2A-GFP	Lentivirus	pLV_hU6-gRNA_hUbC-VP64-dCas9-VP64-T2A-GFP	TCF4	5	D0	NA	4	NA	NA	NA	NA	NA	NA	20.653389930725098	19.954339027404785	NA
hTCF4_mouse	20250818	Mouse	hTCF4_Het	Primary_Mouse	Fibroblasts	Unknown	1	hTCF4_Het	All_in_One	pLV_hU6-gRNA_hUbC-VP64-dCas9-VP64-T2A-GFP	Lentivirus	pLV_hU6-gRNA_hUbC-VP64-dCas9-VP64-T2A-GFP	Scrambled	NA	D0	NA	1	NA	NA	NA	NA	NA	NA	NA	NA	1497966
hTCF4_mouse	20250818	Mouse	hTCF4_Het	Primary_Mouse	Fibroblasts	Unknown	1	hTCF4_Het	All_in_One	pLV_hU6-gRNA_hUbC-VP64-dCas9-VP64-T2A-GFP	Lentivirus	pLV_hU6-gRNA_hUbC-VP64-dCas9-VP64-T2A-GFP	Scrambled	NA	D0	NA	2	NA	NA	NA	NA	NA	NA	NA	NA	1608600
hTCF4_mouse	20250818	Mouse	hTCF4_Het	Primary_Mouse	Fibroblasts	Unknown	1	hTCF4_Het	All_in_One	pLV_hU6-gRNA_hUbC-VP64-dCas9-VP64-T2A-GFP	Lentivirus	pLV_hU6-gRNA_hUbC-VP64-dCas9-VP64-T2A-GFP	Scrambled	NA	D0	NA	3	NA	NA	NA	NA	NA	NA	NA	NA	1689630
hTCF4_mouse	20250818	Mouse	hTCF4_Het	Primary_Mouse	Fibroblasts	Unknown	1	hTCF4_Het	All_in_One	pLV_hU6-gRNA_hUbC-VP64-dCas9-VP64-T2A-GFP	Lentivirus	pLV_hU6-gRNA_hUbC-VP64-dCas9-VP64-T2A-GFP	Scrambled	NA	D0	NA	4	NA	NA	NA	NA	NA	NA	NA	NA	1451241
hTCF4_mouse	20250818	Mouse	hTCF4_Het	Primary_Mouse	Fibroblasts	Unknown	1	hTCF4_Het	All_in_One	pLV_hU6-gRNA_hUbC-VP64-dCas9-VP64-T2A-GFP	Lentivirus	pLV_hU6-gRNA_hUbC-VP64-dCas9-VP64-T2A-GFP	TCF4	5	D0	NA	1	NA	NA	NA	NA	NA	NA	NA	NA	1860656
hTCF4_mouse	20250818	Mouse	hTCF4_Het	Primary_Mouse	Fibroblasts	Unknown	1	hTCF4_Het	All_in_One	pLV_hU6-gRNA_hUbC-VP64-dCas9-VP64-T2A-GFP	Lentivirus	pLV_hU6-gRNA_hUbC-VP64-dCas9-VP64-T2A-GFP	TCF4	5	D0	NA	2	NA	NA	NA	NA	NA	NA	NA	NA	2361177
hTCF4_mouse	20250818	Mouse	hTCF4_Het	Primary_Mouse	Fibroblasts	Unknown	1	hTCF4_Het	All_in_One	pLV_hU6-gRNA_hUbC-VP64-dCas9-VP64-T2A-GFP	Lentivirus	pLV_hU6-gRNA_hUbC-VP64-dCas9-VP64-T2A-GFP	TCF4	5	D0	NA	3	NA	NA	NA	NA	NA	NA	NA	NA	2026048
hTCF4_mouse	20250818	Mouse	hTCF4_Het	Primary_Mouse	Fibroblasts	Unknown	1	hTCF4_Het	All_in_One	pLV_hU6-gRNA_hUbC-VP64-dCas9-VP64-T2A-GFP	Lentivirus	pLV_hU6-gRNA_hUbC-VP64-dCas9-VP64-T2A-GFP	TCF4	5	D0	NA	4	NA	NA	NA	NA	NA	NA	NA	NA	1880177
