## Supplementary material for "Large-scale discovery of neural enhancers for cis-regulation therapies": Table S7

Primer	Experiment	Sequence
PiggyFlex_DS_F	single cell CRISPRa screen	atcttgtggaaaggacGAAAC
PiggyFlex_DS_R	single cell CRISPRa screen	GCCTTAGCCGCTAATAGGTGA
PiggyFlex_gRNA_Library_Amplicon_Sequencing_PCR1_F	single cell CRISPRa screen	GCGTCAGATGTGTATAAGAGACAGtcttgtggaaaggacGAAACACC
PiggyFlex_gRNA_Library_Amplicon_Sequencing_PCR1_R	single cell CRISPRa screen	GTGACTGGAGTTCAGACGTGTGCTCTTCCGATCTCCTTAGCCGCTAATAGGTGAGC
PiggyFlex_gRNA_Library_Amplicon_Sequencing_PCR2_F	single cell CRISPRa screen	AATGATACGGCGACCACCGAGATCTACACGATCGTCCTCTCGTCGGCAGCGTCAGATGTGTATAAGAGACAGtcttgtggaaaggacGAAACACC
PiggyFlex_gRNA_Library_Amplicon_Sequencing_PCR2_R	single cell CRISPRa screen	CAAGCAGAAGACGGCATACGAGATAAGGTTCAGAGTGACTGGAGTTCAGACGTGTGCTCTTCCGATCTCCTTAGCCGCTAATAGGTGAGC
5BC-AG-f01	MPRA cloning	CTCACTCAGCCTGCATTTCTGCCAGGGCCCGCTCTAGACCTGCAGGAGGACCGGATCAACT
5BC-AG-r01	MPRA cloning	GCTTTCGCTTAGCGATGTGTTCACTTTGCACAGTACCGGATTGCCAAGCTGGAAGTCGAGCTTCCATTATATACCCTCTAGTGTCGGTTCACGCAATG
5BC-AG-f02	MPRA cloning	CTCACTCAGCCTGCATTTCTG
5BC-AG-r02	MPRA cloning	TGAACAGCTCCTCGCCCTTGCTCACCATGGTGGCGACCGGTNNNNNNNNNNNNNNNCTTAGCTTTCGCTTAGCGATGTGTTC
pLSmP-ass-seq-R1	MPRA association sequencing	GGCCCGCTCTAGACCTGCAGGAGGACCGGATCAACT
pLSmP-ass-seq-R2	MPRA association sequencing	CATTATATACCCTCTAGTGTCGGTTCACGCAATG
pLSmP-ass-seq-ind1	MPRA association sequencing	GCAAAGTGAACACATCGCTAAGCGAAAGCTAAG
pLSmP-rand-ind2	MPRA association sequencing	TCTAGAGCGGGCCCTGGCAGAAATGCAGGCTG
P7-pLSmp-ass16UMI-gfp	MPRA DNA/RNA library prep	CAAGCAGAAGACGGCATACGAGATNNNNNNNNNNNNNNNNGCTCCTCGCCCTTGCTCACCATG
P5-pLSmP-5bc-i741	MPRA DNA/RNA library prep	AATGATACGGCGACCACCGAGATCTACACtggtctacgtGCAAAGTGAACACATCGCTAAGCGAAAGC
P5-pLSmP-5bc-i743	MPRA DNA/RNA library prep	AATGATACGGCGACCACCGAGATCTACACagcaagtagtGCAAAGTGAACACATCGCTAAGCGAAAGC
P5-pLSmP-5bc-i744	MPRA DNA/RNA library prep	AATGATACGGCGACCACCGAGATCTACACaagaagttcaGCAAAGTGAACACATCGCTAAGCGAAAGC
P5-pLSmP-5bc-i745	MPRA DNA/RNA library prep	AATGATACGGCGACCACCGAGATCTACACcggcgctggcGCAAAGTGAACACATCGCTAAGCGAAAGC
P5-pLSmP-5bc-i746	MPRA DNA/RNA library prep	AATGATACGGCGACCACCGAGATCTACACtcgtcaacttGCAAAGTGAACACATCGCTAAGCGAAAGC
P5-pLSmP-5bc-i747	MPRA DNA/RNA library prep	AATGATACGGCGACCACCGAGATCTACACcaacttggatGCAAAGTGAACACATCGCTAAGCGAAAGC
P7	MPRA DNA/RNA library prep	CAAGCAGAAGACGGCATACGAGAT
P5	MPRA DNA/RNA library prep	AATGATACGGCGACCACCGAGATCTACAC
pLSmP-bc-seq	MPRA DNA/RNA barcode sequencing	GCTCCTCGCCCTTGCTCACCATGGTGGCGACCGGT
pLSmP-UMI-seq	MPRA DNA/RNA barcode sequencing	ACCGGTCGCCACCATGGTGAGCAAGGGCGAGGAGC
pLSmP-5bc-seq-R2	MPRA DNA/RNA barcode sequencing	CTTAGCTTTCGCTTAGCGATGTGTTCACTTTGC
TBP_fwd	Cerebral organoid qPCR	GCAAGGGTTTCTGGTTTGCC
TBP_rev	Cerebral organoid qPCR	CAAGCCCTGAGCGTAAGGTG
CHD8_fwd	Cerebral organoid qPCR	ACCATCACTCCTGTAGTGGGT
CHD8_rev	Cerebral organoid qPCR	TGAGCGTCTCTTCTGAATGCT
SCN2A_fwd	Cerebral organoid qPCR	CGCTTCTTTACCAGGGAATCC
SCN2A_rev	Cerebral organoid qPCR	TCCTGTTTGGGTCTCTTAGCTTT
Eif4a2_fwd	Mouse hTcf4 fibroblast qPCR	TCTCAATACAAGGCCCAAGG
Eif4a2_rev	Mouse hTcf4 fibroblast qPCR	CTCTTTCCTTCTGGTCCATGTC
H2B_fwd	Mouse hTcf4 fibroblast qPCR	TCACCTCCAGGGAGATCCAGAC
H2B_rev	Mouse hTcf4 fibroblast qPCR	GATCCTTAGCGCTGGTGTACTTGGT
B-ACTIN_fwd	Human cell line qPCR	CATGTACGTTGCTATCCAGGC
B-ACTIN_rev	Human cell line qPCR	CTCCTTAATGTCACGCACGAT
CHD8_fwd	Human cell line qPCR	AAGTGAACTGGTCCCTCCAC
CHD8_rev	Human cell line qPCR	TGGCAGGCTGAGTGGTATAA
CTNND2_fwd	Human cell line qPCR	GCATTCATCACAGGTGCTGCGT
CTNND2_rev	Human cell line qPCR	TACAGCAAGGCATCCGTAAGCC
SCN2A_fwd	Human cell line qPCR	CGCTTCTTTACCAGGGAATCC
SCN2A_rev	Human cell line qPCR	TCCTGTTTGGGTCTCTTAGCTTT
